# Organ-specific rewiring of mitochondrial integrity through COX7A dictates cellular ploidy control

**DOI:** 10.1101/2025.09.29.678879

**Authors:** Archan Chakraborty, Sophia DeLuca, Meera Gangasani, Stephen Rogers, Nenad Bursac, Donald T. Fox

## Abstract

To achieve proper cell and tissue size, cytoplasmic and nuclear growth must be coordinated. Disrupting this coordination causes birth defects and disease. In nature’s largest cells, nuclear growth occurs through polyploidization (whole-genome-duplication). How the massive nuclear growth of polyploid cells is coordinated with cytoplasmic growth processes such as mitochondrial biogenesis is relatively unclear. Here, focusing on one of nature’s most commonly polyploid organs-the heart-we uncover cross-talk between cytoplasmic mitochondrial biogenesis/integrity and nuclear growth/polyploidy. From a human-to-fly screen, we uncover novel regulators of cardiomyocyte ploidy, including mitochondrial integrity regulators. In comparing these cardiac hits with a parallel screen in another polyploid tissue, the salivary gland, we discovered two opposing roles for Cytochrome-c-oxidase-subunit-7A (COX7A). While salivary gland COX7A preserves mitochondrial integrity to promote polyploidy and optimal organ growth, cardiac COX7A instead suppresses mitochondrial biogenesis to repress polyploidy and prevent hypertrophic organ growth. Among all electron transport chain genes, only COX7A functions as a cardiac growth repressor. Fly hearts with compromised COX7A show abnormally high cardiac output. Human COX7A1, a mitochondrial-localized protein, similarly represses polyploidy of human iPSC-derived cardiomyocytes. In summary, our human-fly-human approach reveals conserved rewiring of mitochondrial integrity in heart tissue that switches COX7A’s role from ploidy promotion to repression. Our findings reveal fundamental cross-talk between mitochondrial biogenesis and genome duplication that are critical in growing metazoan tissues.
