## Supplemental Table 1 for "Organ-specific rewiring of mitochondrial integrity through COX7A dictates cellular ploidy control"

### Sheet: Tab1-Ploidy Screen
No.	Human Gene	FLY Gene	RNAi Stock	RNAi No.	Ploidy	Salivary Gland Size
1	COX7A1	COX7A	VDRC	37496	41.2632	Small
2	ZFAND3	CG15368	VDRC	102807	39.4503	Normal
3	SLC38A2	CG30394	VDRC	3470	33.3933	Normal
4	SRL	tmn	VDRC	43222	32.7185	Small
5	STK3	hpo	BDSC	33614	30.5243	Normal
6	PIP5K1B	PIP5K59B	BDSC	62855	29.4417	Normal
7	MPP7	metro	BDSC	57242	29.1873	Normal
8	FGF14	bnl	BDSC	34572	27.6936	Small
9	FBXO32	CG11658	VDRC	16255	27.428	Normal
10	PTK2	Fak	VDRC	17957	26.8209	Normal
11	EFCAB2	CG9406	BDSC	29765	26.4414	Normal
12	MFN2	Marf	BDSC	31157	25.1758	Normal
13	CNBP	CNBP	BDSC	56971	24.3916	Normal
14	CDH1	UAS-fzr (Over Expression)			24.2319	Normal
15	ZNF385D	CG1231	BDSC	57398	23.5557	Normal
16	UBE2L3	ubc10	VDRC	27515	23.1092	Small
17	B4GALNT3	CG12913	BDSC	77414	23.0118	Normal
18	PPARGC1A	srl	VDRC	103355	22.9561	Normal
19	RBFOX1	Rbfox1	BDSC	27286	22.945	Normal
20	PDE8A	Ped8	VDRC	25976	22.7614	Normal
21	PIP5K1B	Sktl	BDSC	27715	22.7344	Small
22	TRPM3	Trpm	BDSC	31291	22.3044	Normal
23	PDE7B	Ped11	VDRC	25197	21.5916	Normal
24	RASAL2	CG42684	BDSC	54056	21.0636	Normal
25		CTRL 1	VDRC	60000	20.4541	Normal
26	PDE4D	dnc	BDSC	27250	20.4395	Normal
27	KLF6	Luna	BDSC	27084	20.1436	Normal
28	HSPB7	l(2)efl	BDSC	41724	20.0957	Normal
29	KCND3	Shal	BDSC	31879	19.9786	Small
30	NPAS3	trh	BDSC	33612	19.8564	Normal
31	EPS8	aru	BDSC	50730	19.8037	Normal
32	GRID2	GluRIIC	BDSC	25836	19.1219	Normal
33	YWHAZ	14-3-3 zeta	BDSC	31498	19.0989	Normal
34	MPC1	Mpc1	VDRC	15858	18.9684	Normal
35	RHOBTB3	Rac1	BDSC	28985	18.7105	Normal
36	PRKAA2	AMPKalpha	VDRC	1827	18.5291	Normal
37	MADD	Rab3	VDRC	35019	18.4523	Small
38		CTRL 2	BDSC	36304	18.4243	Normal
39	GRID2	Ir25a	BDSC	29539	18.3937	Normal
40	NFXL1	CG15011	BDSC	31589	18.351	Normal
41	HDAC9	HDAC4	BDSC	28549	18.3449	Normal
42	ADK	AdenoK	BDSC	35167	18.2826	Normal
43	FKBP5	Fkpb59	BDSC	35612	18.0409	Normal
44	GRID2	clumsy	VDRC	28351	17.8629	Normal
45	JMJD1C	JHDM2	BDSC	32975	17.7799	Normal
46	FOXO3	foxo	BDSC	32427	17.6366	Normal
47	CERS6	schlank	BDSC	29340	17.4052	Normal
48	HSPB8	Hsp67Bc	BDSC	35452	17.2829	Normal
49	SYT2	Syt1	BDSC	31289	17.2209	Normal
50	COX6A2	Levy	VDRC	12965	16.9936	Normal
51	HIPK2	HipK	BDSC	35363	16.9788	Normal
52	NEDD4L	Nedd4	BDSC	34741	16.647	Normal
53	NAV2	sick	BDSC	53315	16.5974	Normal
54	PPP3CA	Pp2B	BDSC	25929	16.5864	Normal
55	BICD1	BicD	BDSC	35405	16.2971	Small
56	ADGRL3	Cirl	BDSC	27524	16.075	Normal
57	PGM1	Pgm1	VDRC	34954	15.5646	Normal
58	HRH2	Octbeta3R	BDSC	31108	15.521	Normal
59	ADAMTS9	ADAM TS-A	VDRC	110157	15.519	Small
60	VPS13B	Vsp37A	BDSC	38304	15.512	Small
61	RHOBTB3	RhoBTB	BDSC	32416	15.4267	Normal
62	ELF1	Eip74EF	BDSC	29353	15.4261	Normal
63	PEX5L	Pex5	BDSC	55322	15.2781	Normal
64	RCAN1	sra	BDSC	27260	15.253	Normal
65	ATP11A	CG9981	VDRC	11563	14.984	Normal
66	CSMD1	fw	BDSC	28307	14.7029	Normal
67	ESRRG	ERR	BDSC	27085	14.5172	Small
68	GRIN2A	Nmdar2	BDSC	26019	14.381	Normal
69	DLG1	dlg1	BDSC	39035	14.3057	Normal
70	SMAD1	Mad	BDSC	31315	14.1749	Normal
71	HIF1A	sima	BDSC	33894	13.5618	Normal
72	PLCG2	sl	BDSC	32385	13.5091	Normal
73	ATXN1	Atx-1	VDRC	21867	13.3233	Normal
74	MB	glob1	BDSC	36668	13.1084	Normal
75	PPP1R3C	Gbs-70E	VDRC	24149	12.5974	Normal
76	MYC	Myc	BDSC	25783	12.295	Small
77	HSPB8	CG14207	BDSC	64571	11.851	Normal
78	RPTOR	raptor	VDRC	13112	11.6307	Small
79	SLC16A10	kar	VDRC	105429	11.6193	Normal
80	HSPB7	Hsp-26	VDRC	35408	11.4665	Normal
81	FNBP1L	Cip4	VDRC	18492	11.2332	Small
82	INSR	InR	VDRC	992	11.2031	Small
83	PARVB	Parvin	BDSC	42831	11.0028	Normal
84	CDH1	fzr	VDRC	25550	10.9757	Small
85	AP1S2	AP-1	BDSC	40895	9.87173	Normal
86	NDUFB1	ND-MNLL	VDRC	33829	9.86602	Small
87	INO80	Ino80	BDSC	33708	9.4147	Normal
88	DYNC1I1	sw	BDSC	30505	L3 Lethal
89	SLC38A2	CG13743	VDRC	40974	No Larvae
90	EIF5	eIF5	BDSC	34841	L2 Lethal
91	EXOC6B	Sec15	BDSC	27499	L2 Lethal
92	ELL2	Su(Tpl)	BDSC	33399	No Larvae
93	CUL4A	Cul4	BDSC	50614	No Larvae
94	RNF122	CG4325	VDRC	34829	L2 Lethal
95	JPH1	jp	VDRC	48530	No Larvae

### Sheet: Tab2-PloidyScreenHits-OCT based
NO.	Human Gene	FLY Gene	RNAi Stock	RNAi No.	Heart Lumen Avg (mm^2)	Ttest	Heart Lumen Size	Comments
1		Control (CTRL)	VDRC	60000	0.0160776	1	Normal
2	NDUFB1	ND-MNLL-RNAi-1	VDRC	33892	0.00523648	4.34499e-08	SMALL
3	NDUFB1	ND-MNLL-RNAi-2	VDRC	29884	0.00826066	1.4035e-05	SMALL
4	STK3	Hpo- RNAi 1	BDSC	33614	0.0069343	1.1613e-05	SMALL
5	STK3	Hpo-RNAi-2	VDRC	10416	0.0103791	1.4035e-05	SMALL
6	CDH1	Fzr	VDRC	25550	0.00760019	4.27213e-05	SMALL
7	RPTOR	Raptor	VDRC	13112	0.00922694	8.81707e-05	SMALL
8	COX7A1	COX7A RNAi 1	VDRC	37496	0.021506	0.00312971	LARGE
9	COX7A1	COX7A RNAi 2	BDSC	57572	0.0259967	0.00028253	LARGE
10	FNBP1L	Cip4	VDRC	18492	0.011421	0.00897924	SMALL
11	HSPB7	Hsp26	VDRC	35408	0.012418	0.0131622	SMALL
12	ZFAND3	CG15368	VDRC	102807	0.0203033	0.0172982	LARGE
13	MYC	Myc	BDSC	25783	0.0127736	0.0420972	Normal
14	PTK2	FAK	VDRC	17957	0.0147704	0.440282	Normal
15	INO80	Ino-80	BDSC	33708	0.0172405	0.531074	Normal
16	SRL	tmn	VDRC	43222	0.0154147	0.652261	Normal
17	EFCAB2	CG9406	BDSC	29765	0.0157118	0.770737	Normal
18	INSR	InR	VDRC	992	0.00934034	2.2724e-05	SMALL
19	FGF14	bnl	BDSC	34572	0.00934034	5.24347e-06	SMALL

### Sheet: Tab3-ETC Screen-OCT based 
NO.	Human Gene	FLY Gene	ETC - COMPLEX	RNAi Stock	RNAi No.	Salivary Gland Size	Heart Lumen Size	Heart Lumen Avg (mm^2)	Ttest	Comments
1		CONTROL	Control	VDRC	60000	Normal	Normal	0.0150779	1
2	CYCS	Cyt-c-d	CYTOCHROME C	VDRC	17128	Normal	Normal	0.0168272	0.294327
3	CYCS	Cyt-c-p	CYTOCHROME C	VDRC	33019	SMALL	SMALL	0.0123026	0.0287514
4	ETFB	Etfb	FLAVOPROTEINS	VDRC	110434	Normal	Normal	0.014158	0.541451
5	ETFA	Walrus	FLAVOPROTEINS	VDRC	36076	Normal	Normal	0.0121686	0.34652
6	NDUFB5	ND-SGDH	COMPLEX I	VDRC	11381	Normal	Normal	0.0159712	0.693045
7	NDUFS6	ND-13A	COMPLEX I	VDRC	23467	Normal	SMALL	0.00592777	0.000413504
8	NDUFB8	ND-ASHI	COMPLEX I	VDRC	30413	Normal	SMALL	0.00535077	0.000972
9	NDUFB1	ND-MNLL	COMPLEX I	VDRC	29884	SMALL	SMALL	0.00738363	0.000576426
10	NDUFB3	ND-B12	COMPLEX I	VDRC	8837	SMALL	SMALL	0.00553422	2.06271e-06
11	NDUFA6	ND-B14	COMPLEX I	VDRC	50214	SMALL	SMALL	0.00641139	4.7347e-06
12	NDUFA11	ND-B14.7	COMPLEX I	VDRC	30618	SMALL	SMALL	0.00240862	6.3165e-07
13	NDUFB7	ND-B18	COMPLEX I	VDRC	24714	SMALL	SMALL	0.00304906	1.10552e-05
14	NDUFB9	ND-B22	COMPLEX I	VDRC	23088	Normal	Normal	0.0176757	0.351836
15	NDUFB11	NP15.6	COMPLEX I	VDRC	5717	SMALL	SMALL	0.00435271	7.80873e-06
16	NDUFB4	ND-B15	COMPLEX I	VDRC	8787	NA	NA	NA	NA	Lethal
17	NDUFA13	ND-B16.6	COMPLEX I	VDRC	42697	Normal	Normal	0.0138544	0.660745
18	NDUFS7	ND-20	COMPLEX I	BDSC	64995	Normal	Normal	0.0150255	0.984531
19	NDUFS2	ND-49	COMPLEX I	BDSC	57499	SMALL	SMALL	0.00407858	2.08731e-06
20	NDUFV1	ND-51	COMPLEX I	BDSC	36701	SMALL	SMALL	0.00370516	8.51564e-06
21	NDUFA4	CG11722/ NdufAF4	COMPLEX I	BDSC	52920	Normal	Normal	0.0179833	0.25402
22	ND1	mt:ND-1	COMPLEX I	BDSC	64852	Normal	Normal	0.0172276	0.289487
23	ND2	mt:ND2	COMPLEX I	VDRC	109217	Normal	Normal	0.0165411	0.213554
24	ND3	mt:ND3	COMPLEX I	VDRC	109153	Normal	Normal	0.0165163	0.151642
25	ND6	mt:ND-6	COMPLEX I	BDSC	64670	Normal	Normal	0.018825	0.116018
26	NDUFV3	NdufV3	COMPLEX I	VDRC	16293	Normal	Normal	0.0169738	0.521608
27	NDUFB10	ND-PDSW	COMPLEX I	VDRC	35437	SMALL	SMALL	0.0023653	6.48461e-07
28	SDHA	SdhA	COMPLEX II	VDRC	110440	Normal	Normal	0.0153753	0.887217
29	SDHB	SdhB	COMPLEX II	VDRC	330617	Normal	Normal	0.0127611	0.482949
30	SDHC	SdhC	COMPLEX II	VDRC	6031	Normal	Normal	0.0128513	0.32254
31	UQCRC2	UQCR-C2	COMPLEX III	VDRC	26404	MEDIUM	SMALL	0.0107878	0.0454522
32	UQCRQ	UQCR-Q	COMPLEX III	BDSC	51375	SMALL	SMALL	0.00265866	1.70778e-06
33	CYC1	Cyt-c1	COMPLEX III	VDRC	9180	SMALL	SMALL	0.00904608	0.000807825
34	UQCR10	OX	COMPLEX III	VDRC	35829	SMALL	SMALL	0.00375091	7.6806e-07
35	COX4I1; COX4I2	COX4	COMPLEX IV	VDRC	3923	SMALL	SMALL	0.00247011	7.49641e-07
36	COX4I1; COX4I2	COX4L	COMPLEX IV	VDRC	1482	Normal	Normal	0.0167918	0.318541
37	COX5A	COX5A	COMPLEX IV	VDRC	44490	SMALL	SMALL	0.00289794	4.53919e-07
38	COX5B	COX5B	COMPLEX IV	VDRC	30892	SMALL	SMALL	0.0019187	5.47734e-07
39	COX6A1	COX6A	COMPLEX IV	VDRC	12965	Normal	Normal	0.0133705	0.256583
40	COX6B1	COX6B	COMPLEX IV	VDRC	26848	SMALL	SMALL	0.00385621	2.29313e-06
41	COX7A1 (51% identity-N term)	COX7A	COMPLEX IV	BDSC	57572	SMALL	LARGE	0.0250898	3.43571e-05	N-terminal of human COX7A1 is 42.1% similar to N terminal of Drosophila COX7A mitochodnrial isoform A.
42	COX7A1 (24% identity-N term)	COX7AL	COMPLEX IV	VDRC	102812	Normal	Normal	0.0167385	0.441145	N-terminal of human COX7A1 is 19.05% similar to N terminal of Drosophila COX7AL
43	COX7C	COX7B	COMPLEX IV	VDRC	28727	SMALL	SMALL	0.00486131	3.38909e-06
44	COX7C	COX7C	COMPLEX IV	VDRC	104970	Normal	Normal	0.0129695	0.0893696
45	COX8A	COX8	COMPLEX IV	VDRC	9108	SMALL	SMALL	0.00396625	5.29693e-06
46	NDUFA4	ND-MLRQ	COMPLEX IV	VDRC	9804	Normal	Normal	0.0154563	0.856945
47	COX1	mt:CoI	COMPLEX IV	BDSC	77350	Normal	Normal	0.017641	0.271282
48	COX2	mt:CoII	COMPLEX IV	BDSC	64853	Normal	Normal	0.0154258	0.829922
49	COX6C	Cype	COMPLEX IV	BDSC	33878	SMALL	SMALL	0.00293042	7.76763e-07
50	SCO1	Scox	COMPLEX IV	VDRC	7861	SMALL	SMALL	0.0102438	0.00943494
51	ATP5F1B	ATPsynO	COMPLEX V	VDRC	12794	Normal	SMALL	0.00524937	2.07977e-05
52	ATP5F1D	ATPsynδ	COMPLEX V	VDRC	100621	SMALL	SMALL	0.00463651	3.37623e-06
53	ATP5PD	ATPsynD	COMPLEX V	VDRC	21018	Normal	Normal	0.0143355	0.639462
54	ATP5F1B	ATPsynB	COMPLEX V	VDRC	14210	SMALL	SMALL	0.00300746	1.23629e-06
55	ATP5F1C	ATPsynγ	COMPLEX V	BDSC	28723	SMALL	SMALL	0.00180334	1.38723e-07
56	ATP5F1A	blw/ATPsyn-α	COMPLEX V	VDRC	34663	NA	NA	NA	NA	No gland defects; genotype unclear due to TM3 balancer.
57	MT-ATP8	mt:ATPase8	COMPLEX V	BDSC	64667	Normal	Normal	0.015183	0.932849

### Sheet: Tab4-Heartbeat-OCT based
NO.	Human Gene	FLY Gene	Avg Heartbeat/min	Ttest
		CONTROL	183.6
1	CYCS	Cyt-c-d	217.2	0.0366899
2	CYCS	Cyt-c-p	160.8	0.202695
3	ETFB	Etfb	235.2	0.000406033
4	ETFA	Walrus	200.4	0.360115
5	NDUFB5	ND-SGDH	193.2	0.350122
6	NDUFS6	ND-13A	151.2	0.0943498
7	NDUFB8	ND-ASHI	129.6	0.00124526
8	NDUFB1	ND-MNLL	147.6	0.010974
9	NDUFB3	ND-B12	157.2	0.0441143
10	NDUFA6	ND-B14	160.8	0.0629603
11	NDUFA11	ND-B14.7	122.4	0.000203557
12	NDUFB7	ND-B18	133.2	0.0140048
13	NDUFB9	ND-B22	204	0.130009
14	NDUFB11	NP15.6	135.6	0.00619859
15	NDUFB4	ND-B15	NA
16	NDUFA13	ND-B16.6	174	0.663641
17	NDUFS7	ND-20	192	0.61501
18	NDUFS2	ND-49	135.6	0.0160354
19	NDUFV1	ND-51	85.2	0.00132947
20	NDUFA4	CG11722/ NdufAF4	190.8	0.508032
21	ND1	mt:ND-1	156	0.1056
22	ND2	mt:ND2	174	0.401384
23	ND3	mt:ND3	169.2	0.363341
24	ND6	mt:ND-6	183.6	1
25	NDUFV3	NdufV3	188.4	0.730284
26	NDUFB10	ND-PDSW	133.2	0.000812964
27	SDHA	SdhA	199.2	0.477941
28	SDHB	SdhB	187.2	0.852782
29	SDHC	SdhC	231.6	0.00552152
30	UQCRC2	UQCR-C2	128.4	0.00220771
31	UQCRQ	UQCR-Q	76.8	0.00547065
32	CYC1	Cyt-c1	129.6	0.000843871
33	UQCR10	OX	129.6	0.00632656
34	COX4I1; COX4I2	COX4	128.4	0.00129567
35	COX4I1; COX4I2	COX4L	189.6	0.618158
36	COX5A	COX5A	121.2	0.000586568
37	COX5B	COX5B	121.2	0.00127343
38	COX6A1	COX6A	216	0.0384047
39	COX6B1	COX6B	132	0.0107351
40	COX7A1	COX7A	219.6	0.029181
41	COX7A1	COX7AL	200.4	0.214843
42	COX7C	COX7B	97.2	4.17577e-05
43	COX7C	COX7C	175.2	0.567834
44	COX8A	COX8	145.2	0.0220154
45	NDUFA4	ND-MLRQ	175.2	0.677114
46	COX1	mt:CoI	208.8	0.407659
47	COX2	mt:CoII	168	0.485792
48	COX6C	Cype	99.6	0.000338625
49	SCO1	Scox	139.2	0.00271536
50	ATP5F1B	ATPsynO	133.2	0.00683408
51	ATP5F1D	ATPsynδ	100.8	0.05913
52	ATP5PD	ATPsynD	181.2	0.848327
53	ATP5F1B	ATPsynB	102	0.0673788
54	ATP5F1C	ATPsynγ	75.6	0.00432359
55	ATP5MK	Neb-cGP	192	0.501687
56	ATP5F1A	blw/ATPsyn-α	NA
57	MT-ATP8	mt:ATPase8	141.6	0.0296222
