## Supplemental Table 2 for "Organ-specific rewiring of mitochondrial integrity through COX7A dictates cellular ploidy control"

### Sheet: TargetP-2.0 scores and Sequence
SPECIES	GENE	NCBI-Identifier	Sequence	TargetP-2.0 Probablity	% Identity to Homo sapiens (From %Identity Matrix-N terminal)			InterPro
					COX7A1	COX7A2L, isoform b	COX7A2L, isoform a	N terminal Sequence	Cyt_c_Oxidase_VIIa Domain
Drosophila melanogaster	COX7A- Isoform A	NP_652184.2	MMNLSRAVVRSFATTAGRRSAAVPKDQIEKGYFEIRKVQEHFQKKDGKPVFLKGSVVDNVLYRVTVALALVGIGGMGKLFYELSVPKKE	0.9998	42.11	23.53	21.05	MMNLSRAVVRSFATTAGRRSAAVPKDQIEK	GYFEIRKVQEHFQKKDGKPVFLKGSVVDNVLYRVTVALALVGIGGMGKLFYELSVPKKE
Drosophila melanogaster	COX7A- Isoform B	NP_001246986.1	MSSETLEIPLPTSNYAVVRSFATTAGRRSAAVPKDQIEKGYFEIRKVQEHFQKKDGKPVFLKGSVVDNVLYRVTVALALVGIGGMGKLFYELSVPKKE	0.1372	33.33	26.92	17.39	MSSETLEIPLPTSNYAVVRSFATTAGRRSAAVPKDQIEK	GYFEIRKVQEHFQKKDGKPVFLKGSVVDNVLYRVTVALALVGIGGMGKLFYELSVPKKE
Drosophila melanogaster	COX7AL2	NP_001097054.1	MALPDGLSNKMKVFQAVNELPVFLKGGPADKILFGITAGLCGLGIVSFVHLVYTMGFAKKKA	0.1615	NA	NA	NA	MA	LPDGLSNKMKVFQAVNELPVFLKGGPADKILFGITAGLCGLGIVSFVHLVYTMGFAKKKA
Drosophila melanogaster	COX7AL	NP_649793.1	MQRNCFSLRPFLRGVGDVGAVCKPIREFRNSAALKYAAAAAAAPKTRPGKVPPKMVKLRKQFQADNDLPIFLKGGSMDNILYRLTWVLCFLGIGGDVWLWLGYIIA	0.9052	19.05	13.33	20.59	MQRNCFSLRPFLRGVGDVGAVCKPIREFRNSAALKYAAAAAAAPKTRPGK	VPPKMVKLRKQFQADNDLPIFLKGGSMDNILYRLTWVLCFLGIGGDVWLWLGYIIA
Homo sapiens	COX7A1	NP_001855.1	MQALRVSQALIRSFSSTARNRFQNRVREKQKLFQEDNDIPLYLKGGIVDNILYRVTMTLCLGGTVYSLYSLGWASFPRN	0.9879	100	16.67	10	MQALRVSQALIRSFSSTARNR	FQNRVREKQKLFQEDNDIPLYLKGGIVDNILYRVTMTLCLGGTVYSLYSLGWASFPRN
Homo sapiens	COX7A2	NP_001856.3	MLRNLLALRQIGQRTISTASRRHFKNKVPEKQKLFQEDDEIPLYLKGGVADALLYRATMILTVGGTAYAIYELAVASFPKKQE	0.9992	23.81	15	13.64	MLRNLLALRQIGQRTISTASRRH	FKNKVPEKQKLFQEDDEIPLYLKGGVADALLYRATMILTVGGTAYAIYELAVASFPKKQE
Homo sapiens	COX7A2L, isoform a	NP_001305965.1	MYYKFSGFTQKLAGAWASEAYSPQGLKPVVSTEAPPIIFATPTKLTSDSTVYDYAGKNKVPELQKFFQKADGVPVYLKRGLPDQMLYRTTMALTVGGTIYCLIALYMASQPKNK	0.3415	16.67	100	71.11	MYYKFSGFTQKLAGAWASEAYSPQGLKPVVSTEAPPIIFATPTKLTSDSTVYDYA	GKNKVPELQKFFQKADGVPVYLKRGLPDQMLYRTTMALTVGGTIYCLIALYMASQPKNK
Homo sapiens	COX7A2L, isoform b	NP_001305966.1	MDGNCWGCEKPGALTGVVIDLGLKPVVSTEAPPIIFATPTKLTSDSTVYDYAGKNKVPELQKFFQKADGVPVYLKRGLPDQMLYRTTMALTVGGTIYCLIALYMASQPKNK	0.0005	10	71.11	100	MDGNCWGCEKPGALTGVVIDLGLKPVVSTEAPPIIFATPTKLTSDSTVYDYA	GKNKVPELQKFFQKADGVPVYLKRGLPDQMLYRTTMALTVGGTIYCLIALYMASQPKNK
Danio rerio	cox7A1	NP_001166149.1	MRHLLGLPQLASRAFSTTVRQMKNRVPEKQKIFLEDNGLPVHIKGGTTDAILYRLTMTLTVVGTGYSLYWLLIAAMPKRKA	0.9996	35	16.67	20	MRHLLGLPQLASRAFSTTVRQ	MKNRVPEKQKIFLEDNGLPVHIKGGTTDAILYRLTMTLTVVGTGYSLYWLLIAAMPKRKA
Danio rerio	cox7A2a	NP_001027900.1	MFRHLRTLQQVSRRTISSSARRQLENKVPNKQKLFQEDNDLPVHLKGGLTDGLLYRLTMALTIFGSGYVVYTLFDAAMPKKKD	0.9942	28.57	0	4.55	MFRHLRTLQQVSRRTISSSARRQ	LENKVPNKQKLFQEDNDLPVHLKGGLTDGLLYRLTMALTIFGSGYVVYTLFDAAMPKKKD
Danio rerio	cox7A2b	NP_001373306.1	MFQHFLTLQQVSRRQISSTVRRHMANKVPDKQKLFQEANGVPVHLKGGVGDAVLYRATMSLTVVGTVCVIYELLKAAVPQKKA	0.9997	33.33	4.76	8.7	MFQHFLTLQQVSRRQISSTVRRHMA	NKVPDKQKLFQEANGVPVHLKGGVGDAVLYRATMSLTVVGTVCVIYELLKAAVPQKKA
Danio rerio	cox7A2l	NP_956268.1	MYYKFSGFTQRLTGAASSTAYSPQGLRANVPSESPAMIFGTPTKLVSESSATVEYMGKNRVPDLQRIFQASDNIPVHLKRGVPDRLLYRSTMALTVGGVLYCLVALYLAAQPKKK	0.5758	15.79	61.82	33.33	MYYKFSGFTQRLTGAASSTAYSPQGLRANVPSESPAMIFGTPTKLVSESSATVEYM	GKNRVPDLQRIFQASDNIPVHLKRGVPDRLLYRSTMALTVGGVLYCLVALYLAAQPKKK
Rattus norvegicus	Cox7A1	NP_001389129.1	MRALRVSQALIRSFTSSTRSHLENRVAQKQKLFQADNDLPVHLKGGGMDNILYRLTMTLTLGGTAYCLYCLGWASFPHKK	0.9995	71.43	16.67	10	MRALRVSQALIRSFTSSTRSH	LENRVAQKQKLFQADNDLPVHLKGGGMDNILYRLTMTLTLGGTAYCLYCLGWASFPHKK
Rattus norvegicus	Cox7A2, precursor	NP_071948.1	MLRNVLALRQIAQRTISTTSRRHFENKVPEKQKLFQEDNGMPVHLKGGTSDALLYRATMLLTVGGTAYAIYMLAMAAFPKKQN	0.9997	28.57	15	13.64	MLRNVLALRQIAQRTISTTSRRH	FENKVPEKQKLFQEDNGMPVHLKGGTSDALLYRATMLLTVGGTAYAIYMLAMAAFPKKQN
Rattus norvegicus	Cox7a2l, isoform 1	NP_001100174.1	MGPAYSRLLESFHAGLEQSPRFLCVYGTLGKGFKPVSREAPPIIFATPTKLTSSVTAYDYAGKNKVPELQRFFQKADGVPIHLKRGLPDQMLYRTTMALTVGGTIYCLIALYMASKPKNK	0.1741	22.22	51.92	57.14	MGPAYSRLLESFHAGLEQSPRFLCVYGTLGKGFKPVSREAPPIIFATPTKLTSSVTAYDYA	GKNKVPELQRFFQKADGVPIHLKRGLPDQMLYRTTMALTVGGTIYCLIALYMASKPKNK
Rattus norvegicus	Cox7a2l, isoform 2	NP_001386267.1	MYYKFSSFTQKLASAWASEAYTPQGFKPVSREAPPIIFATPTKLTSSVTAYDYAGKNKVPELQRFFQVTEKADGVPIHLKRGLPDQMLYRTTMALTVGGTIYCLIALYMASKPKNK	0.5275	22.22	85.19	59.09	MYYKFSSFTQKLASAWASEAYTPQGFKPVSREAPPIIFATPTKLTSSVTAYDYA	GKNKVPELQRFFQVTEKADGVPIHLKRGLPDQMLYRTTMALTVGGTIYCLIALYMASKPKNK
Rattus norvegicus	Cox7a2l, isoform 3	NP_001386269.1	MYYKFSSFTQKLASAWASEAYTPQGFKPVSREAPPIIFATPTKLTSSVTAYDYAGKNKVPELQRFFQKADGVPIHLKRGLPDQMLYRTTMALTVGGTIYCLIALYMASKPKNK	0.5431	22.22	85.19	59.09	MYYKFSSFTQKLASAWASEAYTPQGFKPVSREAPPIIFATPTKLTSSVTAYDYA	GKNKVPELQRFFQKADGVPIHLKRGLPDQMLYRTTMALTVGGTIYCLIALYMASKPKNK
Rattus norvegicus	Cox7a2l, isoform 4	NP_001386270.1	MYYKFSSFTQKLASAWASEAYTPQGFKPVSREAPPIIFATPTKLTSSVTAYDYAGKNKVPELQRFFQADGVPIHLKRGLPDQMLYRTTMALTVGGTIYCLIALYMASKPKNK	0.5157	22.22	85.19	59.09	MYYKFSSFTQKLASAWASEAYTPQGFKPVSREAPPIIFATPTKLTSSVTAYDYA	GKNKVPELQRFFQADGVPIHLKRGLPDQMLYRTTMALTVGGTIYCLIALYMASKPKNK
Mus musculus	Cox7a1, isoform 1	NP_001399200.1	MPNLNMPGSGVLEQVSQALVRSFSSSTRSHLENRVAEKQKLFQADNDLPVHLKGGGMDNVLYRLTMTLTLGGTAYCLYCLGWASFPHKK	0.7384	52.38	11.11	13.64	MPNLNMPGSGVLEQVSQALVRSFSSSTRSH	LENRVAEKQKLFQADNDLPVHLKGGGMDNVLYRLTMTLTLGGTAYCLYCLGWASFPHKK
Mus musculus	Cox7a1, isoform 2 precursor	NP_034074.1	MRALRVSQALVRSFSSSTRSHLENRVAEKQKLFQADNDLPVHLKGGGMDNVLYRLTMTLTLGGTAYCLYCLGWASFPHKK	0.9992	71.43	16.67	10	MRALRVSQALVRSFSSSTRSH	LENRVAEKQKLFQADNDLPVHLKGGGMDNVLYRLTMTLTLGGTAYCLYCLGWASFPHKK
Mus musculus	Cox7a2, precursor	NP_034075.2	MLRNLLALRQIAQRTISTTSRRHFENKVPEKQKLFQEDNGMPVHLKGGASDALLYRATMALTLGGTAYAIYLLAMAAFPKKQN	0.9996	28.57	15	13.64	MLRNLLALRQIAQRTISTTSRRH	FENKVPEKQKLFQEDNGMPVHLKGGASDALLYRATMALTLGGTAYAIYLLAMAAFPKKQN
Mus musculus	Cox7a2l, isoform 1	NP_001153001.1	MYYKFSSFTQKLAGAWASEAYTPQGLKPVSTEAPPIIFATPTKLTSSVTAYDYSGKNKVPELQKFFQPPFLKENSLLQFGPLANNGTFVQKADGFHLKRGLPDQMLYRTTMALTLGGTIYCLIALYMASQPRNK	0.3173	22.22	88.89	61.36	MYYKFSSFTQKLAGAWASEAYTPQGLKPVSTEAPPIIFATPTKLTSSVTAYDYS	GKNKVPELQKFFQPPFLKENSLLQFGPLANNGTFVQKADGFHLKRGLPDQMLYRTTMALTLGGTIYCLIALYMASQPRNK
Mus musculus	Cox7a2l, isoform 2	NP_033213.1	MYYKFSSFTQKLAGAWASEAYTPQGLKPVSTEAPPIIFATPTKLTSSVTAYDYSGKNKVPELQKFFQKADGFHLKRGLPDQMLYRTTMALTLGGTIYCLIALYMASQPRNK	0.3511	22.22	88.89	61.36	MYYKFSSFTQKLAGAWASEAYTPQGLKPVSTEAPPIIFATPTKLTSSVTAYDYS	GKNKVPELQKFFQKADGFHLKRGLPDQMLYRTTMALTLGGTIYCLIALYMASQPRNK
	For Phylogenetic Tree Analysis	TagetP-2.0	https://services.healthtech.dtu.dk/services/TargetP-2.0/
		InterPro	https://www.ebi.ac.uk/interpro/
		Clustal Omega	https://www.ebi.ac.uk/jdispatcher/msa/clustalo?stype=protein&outfmt=clustal
		Simle Phylogeny	https://www.ebi.ac.uk/jdispatcher/phylogeny/simple_phylogeny

### Sheet: % Identity Matrix-N terminal
		*% Identity Matrix was calculated using Clustal Omega.
		https://www.ebi.ac.uk/jdispatcher/msa/clustalo?stype=protein&outfmt=clustal
		% Identity Matrix	Rattus norvegicus	Homo sapiens	Danio rerio	Homo sapiens	Rattus norvegicus	Rattus norvegicus	Rattus norvegicus	Mus musculus	Mus musculus	Drosophila melanogaster	Danio rerio	Danio rerio	Danio rerio	Homo sapiens	Rattus norvegicus	Mus musculus	Drosophila melanogaster	Drosophila melanogaster	Homo sapiens	Mus musculus	Rattus norvegicus	Mus musculus
			Cox7a2l, Isoform 1	COX7A2L, isoform b	cox7A2l	COX7A2L, isoform a	Cox7a2l, isoform 2	Cox7a2l, isoform 3	Cox7a2l, isoform 4	Cox7a2l, Isoform 1	Cox7a2l, isoform 2	COX7AL	cox7A2a	cox7A2b	cox7A1	COX7A2	Cox7A2, precursor	Cox7a1, isoform 2 precursor	COX7A, isoform A	COX7A, isoform B	COX7A1	Cox7a1-Isoform-1	Cox7A1	Cox7a1- Isoform 2
Species	Gene Name	NCBI-Identifier	NP_001100174.1	NP_001305966.1	NP_956268.1	NP_001305965.1	NP_001386267.1	NP_001386269.1	NP_001386270.1	NP_001153001.1	NP_033213.1	NP_649793.1	NP_001027900.1	NP_001373306.1	NP_001166149.1	NP_001856.3	NP_071948.1	NP_034075.2	NP_652184.2	NP_001246986.1	NP_001855.1	NP_001399200.1	NP_001389129.1	NP_034074.1
Rattus norvegicus	Cox7a2l, Isoform 1	NP_001100174.1	100	57.14	30.77	51.92	61.54	61.54	61.54	55.77	55.77	29.41	20	14.29	27.78	15	15	15	33.33	26.92	22.22	14.81	16.67	16.67
Homo sapiens	COX7A2L, isoform b	NP_001305966.1	57.14	100	33.33	71.11	59.09	59.09	59.09	61.36	61.36	20.59	4.55	8.7	20	13.64	13.64	13.64	21.05	17.39	10	13.64	10	10
Danio rerio	cox7A2l	NP_956268.1	30.77	33.33	100	61.82	53.7	53.7	53.7	57.41	57.41	16.13	4.76	0	10.53	9.52	9.52	9.52	16.67	22.22	15.79	7.14	10.53	10.53
Homo sapiens	COX7A2L, isoform a	NP_001305965.1	51.92	71.11	61.82	100	85.19	85.19	85.19	88.89	88.89	13.33	0	4.76	16.67	15	15	15	23.53	26.92	16.67	11.11	16.67	16.67
Rattus norvegicus	Cox7a2l, isoform 2	NP_001386267.1	61.54	59.09	53.7	85.19	100	100	100	92.59	92.59	16.67	5	0	11.11	15	15	15	29.41	30.77	22.22	11.11	16.67	16.67
Rattus norvegicus	Cox7a2l, isoform 3	NP_001386269.1	61.54	59.09	53.7	85.19	100	100	100	92.59	92.59	16.67	5	0	11.11	15	15	15	29.41	30.77	22.22	11.11	16.67	16.67
Rattus norvegicus	Cox7a2l, isoform 4	NP_001386270.1	61.54	59.09	53.7	85.19	100	100	100	92.59	92.59	16.67	5	0	11.11	15	15	15	29.41	30.77	22.22	11.11	16.67	16.67
Mus musculus	Cox7a2l, Isoform 1	NP_001153001.1	55.77	61.36	57.41	88.89	92.59	92.59	92.59	100	100	13.33	5	0	11.11	15	15	15	29.41	30.77	22.22	11.11	16.67	16.67
Mus musculus	Cox7a2l, isoform 2	NP_033213.1	55.77	61.36	57.41	88.89	92.59	92.59	92.59	100	100	13.33	5	0	11.11	15	15	15	29.41	30.77	22.22	11.11	16.67	16.67
Drosophila melanogaster	COX7AL	NP_649793.1	29.41	20.59	16.13	13.33	16.67	16.67	16.67	13.33	13.33	100	26.09	16	19.05	26.09	26.09	26.09	30	23.53	19.05	13.04	19.05	14.29
Danio rerio	cox7A2a	NP_001027900.1	20	4.55	4.76	0	5	5	5	5	5	26.09	100	69.57	38.1	47.83	43.48	47.83	21.05	21.74	28.57	30.43	23.81	28.57
Danio rerio	cox7A2b	NP_001373306.1	14.29	8.7	0	4.76	0	0	0	0	0	16	69.57	100	42.86	43.48	47.83	47.83	23.81	20	33.33	26.09	28.57	33.33
Danio rerio	cox7A1	NP_001166149.1	27.78	20	10.53	16.67	11.11	11.11	11.11	11.11	11.11	19.05	38.1	42.86	100	42.86	47.62	52.38	27.78	23.81	35	28.57	25	30
Homo sapiens	COX7A2	NP_001856.3	15	13.64	9.52	15	15	15	15	15	15	26.09	47.83	43.48	42.86	100	86.96	91.3	21.05	17.39	23.81	26.09	23.81	28.57
Rattus norvegicus	Cox7A2, precursor	NP_071948.1	15	13.64	9.52	15	15	15	15	15	15	26.09	43.48	47.83	47.62	86.96	100	95.65	26.32	17.39	28.57	21.74	23.81	28.57
Mus musculus	Cox7a1, isoform 2 precursor	NP_034075.2	15	13.64	9.52	15	15	15	15	15	15	26.09	47.83	47.83	52.38	91.3	95.65	100	26.32	21.74	28.57	26.09	23.81	28.57
Drosophila melanogaster	COX7A, isoform A	NP_652184.2	33.33	21.05	16.67	23.53	29.41	29.41	29.41	29.41	29.41	30	21.05	23.81	27.78	21.05	26.32	26.32	100	80	42.11	31.58	26.32	31.58
Drosophila melanogaster	COX7A, isoform B	NP_001246986.1	26.92	17.39	22.22	26.92	30.77	30.77	30.77	30.77	30.77	23.53	21.74	20	23.81	17.39	17.39	21.74	80	100	33.33	25	19.05	23.81
Homo sapiens	COX7A1	NP_001855.1	22.22	10	15.79	16.67	22.22	22.22	22.22	22.22	22.22	19.05	28.57	33.33	35	23.81	28.57	28.57	42.11	33.33	100	52.38	71.43	71.43
Mus musculus	Cox7a1-Isoform-1	NP_001399200.1	14.81	13.64	7.14	11.11	11.11	11.11	11.11	11.11	11.11	13.04	30.43	26.09	28.57	26.09	21.74	26.09	31.58	25	52.38	100	66.67	76.19
Rattus norvegicus	Cox7A1	NP_001389129.1	16.67	10	10.53	16.67	16.67	16.67	16.67	16.67	16.67	19.05	23.81	28.57	25	23.81	23.81	23.81	26.32	19.05	71.43	66.67	100	90.48
Mus musculus	Cox7a1- Isoform 2	NP_034074.1	16.67	10	10.53	16.67	16.67	16.67	16.67	16.67	16.67	14.29	28.57	33.33	30	28.57	28.57	28.57	31.58	23.81	71.43	76.19	90.48	100
