## Supplemental Table 3 for "Organ-specific rewiring of mitochondrial integrity through COX7A dictates cellular ploidy control"

### Sheet: Primers
qPCR Drosophila Primers
COX7A Iso-A- FW	ATGATGAACCTGTCGAGAGCTGTT
COX7A Iso-A- RW	TGGGAACACTCAGCTCGTAGAA
COX7A Iso-B- FW	ACTCTACACACCTTTCTGG
COX7A Iso-B- RW	CTACGGACAACAGCGTAAT
COX4- FW	GGTGGCCGTACTGATGAA
COX4- RW	GTTGATTTCCAGGTCGATGATG
Phb1- FW	GAGGTGCTGAAGGCTGTG
Phb1-RW	CTTGGCACGTACAGTCAGTT
Phb2- FW	GATTGGGAATCGGACTGAAGG
Phb2-RW	GGAGTAAATGTCGCTCTGGATG
rp49-FW	ATCGGTTACGGATCGAACAA
rp49-RW	GACAATCTCCTTGCGCTTCT
For Validating Phb1 RNAi;COX7A RNAi flies
hsp7_2- Right	GAGGCGCTTCGTCTACGGAGCGAC
VDRC-GD-Phb1-Left	CGCGAATTCGCCGTTTTGGGTGGCGTTGT
VDRC-GD-COX7A-Left	CGCGAATTCGCCCAAGGACCAGATCGAGAAG
qPCR Human Primers
COX7A1_FW_Primer Bank Id_18105034c1	CCGCTTTCAGAACCGAGTG
COX7A1_RW_Primer Bank Id_18105034c1	CCCTTCAGGTACAACGGGA
COX7A2L_FW_Primer Bank Id_18105036c1	TTCACGCAGAAGTTGGCAGG
COX7A2L_RW_Primer Bank Id_18105036c1	GAGGTCAGTTTAGTTGGTGTGG
HPRT _FW_Primer Bank Id_164518913c1	CCTGGCGTCGTGATTAGTGAT
HPRT _FW_Primer Bank Id_164518913c1	AGACGTTCAGTCCTGTCCATAA
