## Supplemental Table 4 for "Organ-specific rewiring of mitochondrial integrity through COX7A dictates cellular ploidy control"

### Sheet: Sheet1
	Red: Indicates the Protein/ nucleotide residues changed
	Green: Indicates the linker region between COX7A isoforms and GFP
COX7A-IsoA-GFP_Protein Sequence	MMNLSRAVVRSFATTAGRRSAAVPKDQIEKGYFEIRKVQEHFQKKDGKPVFLKGSVVDNVLYRVTVALALVGIGGMGKLFYELSVPKKEGGGGSGGGGSGGGGSGGGGSMSKGEELFTGVVPILVELDGDVNGHKFSVSGEGEGDATYGKLTLKFICTTGKLPVPWPTLVTTLTYGVQCFSRYPDHMKQHDFFKSAMPEGYVQERTIFFKDDGNYKTRAEVKFEGDTLVNRIELKGIDFKEDGNILGHKLEYNYNSHNVYIMADKQKNGIKVNFKIRHNIEDGSVQLADHYQQNTPIGDGPVLLPDNHYLSTQSALSKDPNEKRDHMVLLEFVTAAGITLGMDELYK*
COX7A-IsoA-GFP_DNA Sequence	ATGATGAACCTGTCGAGAGCTGTTGTCCGTAGCTTCGCTACCACCGCTGGCCGCCGGTCCGCCGCCGTGCCCAAGGACCAGATCGAGAAGGGATACTTCGAGATCCGCAAGGTGCAGGAGCACTTTCAGAAGAAGGACGGCAAGCCCGTCTTCCTCAAGGGATCCGTCGTGGACAACGTGCTCTACCGCGTCACCGTCGCTCTCGCCCTCGTCGGCATCGGTGGCATGGGCAAGCTTTTCTACGAGCTGAGTGTTCCCAAGAAGGAGGGTGGCGGTGGTTCCGGTGGTGGTGGTAGTGGTGGTGGCGGTTCTGGCGGCGGCGGCAGCATGAGCAAGGGCGAGGAGCTGTTCACCGGCGTGGTGCCCATCCTGGTGGAGCTGGATGGCGATGTGAACGGC…
COX7A-IsoA-A10GFP_RNAi Resistant	ATGATGAACCTGTCGAGAGCTGTTGTCCGTAGCTTCGCTACCACCGCTGGCCGCCGGTCCGCCGCCGTGCCCAAGGACCAGATCGAGAAGGGATACTTCGAGATCCGCAAGGTGCAGGAGCACTTTCAGAAGAAGGACGGCAAGCCCGTCTTCCTCAAGGGATCCGTCGTGGACAACGTGCTCTACCGCGTCACCGTCGCTCTCGCCCTCGTCGGCATCGGTGGCATGGGCAAGCTTTTCTACGAGTTGAGCGTGCCGAAGAAGGAGGGTGGCGGTGGTTCCGGTGGTGGTGGTAGTGGTGGTGGCGGTTCTGGCGGCGGCGGCAGCATGAGCAAGGGCGAGGAGCTGTTCACCGGCGTGGTGCCCATCCTGGTGGAGCTGGATGGCGATGTGAACGGC…
COX7A-IsoB-Linker-GFP_Protein Sequence	MSSETLEIPLPTSNYAVVRSFATTAGRRSAAVPKDQIEKGYFEIRKVQEHFQKKDGKPVFLKGSVVDNVLYRVTVALALVGIGGMGKLFYELSVPKKEGGGGSGGGGSGGGGSGGGGSMSKGEELFTGVVPILVELDGDVNGHKFSVSGEGEGDATYGKLTLKFICTTGKLPVPWPTLVTTLTYGVQCFSRYPDHMKQHDFFKSAMPEGYVQERTIFFKDDGNYKTRAEVKFEGDTLVNRIELKGIDFKEDGNILGHKLEYNYNSHNVYIMADKQKNGIKVNFKIRHNIEDGSVQLADHYQQNTPIGDGPVLLPDNHYLSTQSALSKDPNEKRDHMVLLEFVTAAGITLGMDELYK*
COX7A-IsoB-GFP_DNA Sequence	ATGAGTTCCGAAACACTGGAGATCCCATTACCTACATCCAATTACGCTGTTGTCCGTAGCTTCGCTACCACCGCTGGCCGCCGGTCCGCCGCCGTGCCCAAGGACCAGATCGAGAAGGGATACTTCGAGATCCGCAAGGTGCAGGAGCACTTTCAGAAGAAGGACGGCAAGCCCGTCTTCCTCAAGGGATCCGTCGTGGACAACGTGCTCTACCGCGTCACCGTCGCTCTCGCCCTCGTCGGCATCGGTGGCATGGGCAAGCTTTTCTACGAGCTGAGTGTTCCCAAGAAGGAGGGTGGCGGTGGTTCCGGTGGTGGTGGTAGTGGTGGTGGCGGTTCTGGCGGCGGCGGCAGCATGAGCAAGGGCGAGGAGCTGTTCACCGGCGTGGTGCCCATCCTG…
COX7A-IsoB-GFP_RNAi Resistant	ATGAGTTCCGAAACACTGGAGATCCCATTACCTACATCCAATTACGCTGTTGTCCGTAGCTTCGCTACCACCGCTGGCCGCCGGTCCGCCGCCGTGCCCAAGGACCAGATCGAGAAGGGATACTTCGAGATCCGCAAGGTGCAGGAGCACTTTCAGAAGAAGGACGGCAAGCCCGTCTTCCTCAAGGGATCCGTCGTGGACAACGTGCTCTACCGCGTCACCGTCGCTCTCGCCCTCGTCGGCATCGGTGGCATGGGCAAGCTTTTCTACGAGTTGAGCGTGCCGAAGAAGGAGGGTGGCGGTGGTTCCGGTGGTGGTGGTAGTGGTGGTGGCGGTTCTGGCGGCGGCGGCAGCATGAGCAAGGGCGAGGAGCTGTTCACCGGCGTGGTGCCCATCCTG…
